# Centromeric origin of megabase-scale *Arabidopsis* interstitial telomeric repeat domains

**DOI:** 10.64898/2026.05.10.723265

**Authors:** Ivona Biocanin, Alejandro Edera, Clotilde Garrido, Adrien Vidal, Delphine Dardalhon Cuménal, Robin Burns, Katrin Fritschi, Jiří Fajkus, Detlef Weigel, Fernando A. Rabanal, Clara Bourbousse, Ian R. Henderson, Zhou Xu, Leandro Quadrana, Fredy Barneche

## Abstract

The mechanisms underlying the emergence of new DNA repeat classes remain poorly understood. One such example is the formation of interstitial telomeric repeat (ITR) domains commonly viewed as telomere-fossil byproducts of chromosome rearrangements. Here, we report that in *Arabidopsis thaliana*, ITRs arise from centromeres as centromeric-telomeric mosaic satellites that expand into higher-order structures via *in situ* amplification. Long-read sequencing of mutation accumulation lines and forward simulations of mutational processes confirmed the propensity of centromeres to form telomeric motifs. During establishment, ITRs adopt an atypical chromatin state that excludes CENH3 incorporation, thereby enabling escape from the functional constraints of centromere identity. Accordingly, a pangenomic survey of natural accessions showed that ITRs vary abruptly and independently of telomere length, notably through transposon-associated block duplications. These findings identify centromeres as major sources of telomeric sequences and an original route for the emergence of new DNA satellite types.
