## Extended data Table 5 for "Centromeric origin of megabase-scale *Arabidopsis* interstitial telomeric repeat domains"

ID	Name	latitude	longitude	group	Calibrated ITR size estimation (bp)
9809	Tu-KB-6	48.52	9.05	western_europe	914976
9813	BI-4	48.4	8.77	central_europe	976254
9823	IP-Bae-0	43.34	-5.84	western_europe	841430
9826	IP-Bor-0	42.49	-6.71	western_europe	793570
9839	IP-Coy-0	40.44	-4.27	admixed	523348
9788	KBG1-14	48.53	9.01	central_europe	859956
9783	Tu-PK-7	48.52	9.05	admixed	973354
9801	Ha-SP-2	48.54	9.01	central_europe	1033625
9840	IP-Dar-0	41.13	-1.43	spain	1114771
9802	Kus3-1	48.51	9.11	central_europe	858530
9832	IP-Cat-0	40.54	-3.69	relict	739090
9797	Ha-HBT2-10	48.54	9.02	central_europe	929010
9848	IP-Glo-1	40.11	-5.77	spain	1256014
9870	IP-Moz-0	41.91	0.17	spain	1062620
9876	IP-Pad-0	41.34	0.99	spain	992807
9796	Bach2-1	48.41	8.84	central_europe	962136
9522	IP-Bea-0	36.52	-5.27	spain	1023955
9855	IP-Lam-0	40.57	-3.89	spain	862059
9353	Dd_3	57.2608	16.3675	south_sweden	837655
9587	IP-Tdc-0	41.5	-1.88	spain	760710
9900	IP-Tri-0	37.38	-6.01	spain	1092608
9854	IP-Laf-1	43.36	-5.88	western_europe	940789
9911	ARGE-1-15	47.16	4.28	western_europe	727927
9831	IP-Cas-0	38.54	-3.39	admixed	809384
9905	IP-Ven-0	40.76	-4.01	relict	1212982
9798	Ha-P2-1	48.54	9.01	central_europe	949275
9873	IP-Ndc-0	37.94	-5.45	spain	1196415
9841	IP-Ees-0	40.59	-4.15	spain	930930
9930	LEC-25	43.91	4.14	central_europe	1092140
9555	IP-Mar-1	39.58	-3.93	relict	903852
9810	Tu-KS-7	48.53	9.07	central_europe	1088466
9849	IP-Gud-3	40.65	-4.11	admixed	980514
9915	Mar-4-16	47.45	3.94	central_europe	1090652
9819	IP-Amu-0	42.35	-3.03	spain	984919
991	Ale-Stenar-41-1	55.3833	14.05	south_sweden	887368
9938	WAV-8	50.65	2.99	western_europe	982820
9918	SAUL-24	47.43	5.21	western_europe	942971
9800	Ha-S-B	48.54	9.01	central_europe	988178
9933	VED-10	43.74	3.89	admixed	793269
9909	GEN-8	50.59	3.3	western_europe	843749
9857	IP-Leg-0	40.33	-3.8	spain	1060274
9791	Haes-1	48.6	9.2	central_europe	1043404
9789	Obh-13	48.39	8.96	central_europe	935803
9828	IP-Bra-0	42.5	-6.15	western_europe	1083688
9509	IP-Reg-0	39.29	-7.4	spain	1085600
9567	IP-Pal-0	42.34	1.3	spain	723235
9867	IP-Mie-1	40.94	-3.22	spain	1023299
9866	IP-Mdd-0	41.89	-2.79	spain	1110506
9885	IP-Prd-0	41.14	-3.68	spain	915548
10020	Jl-2	49.17	16.5	central_europe	568136
9792	Lu4-2	48.54	9.09	central_europe	947421
9869	IP-Moj-0	36.76	-5.28	relict	1030903
9927	ARR-17	44.05	3.69	western_europe	889194
2053	Map-35	42.166	-86.412	germany	860607
9882	IP-Pil-0	40.46	-4.26	spain	1100193
9890	IP-Rib-1	43.16	-5.07	admixed	1422338
9558	IP-Moc-11	41.57	-5.64	admixed	757140
9785	Ha-HBT1-2	48.54	9.02	central_europe	986344
9527	IP-Cad-0	40.37	-5.74	admixed	700906
9583	IP-Sne-0	37.09	-3.38	relict	978653
9584	IP-Stp-0	41.19	-3.58	spain	1490719
9794	Tu-B1-2	48.52	9.08	central_europe	931750
9514	IP-Adm-0	39.15	-4.54	spain	1017593
9897	IP-Smt-1	40.95	-5.63	admixed	505669
9864	IP-Mat-0	41.76	2.69	spain	978402
9853	IP-Lac-0	43.33	-5.91	western_europe	950168
9339	Bt_1	57.7133	15.0689	south_sweden	874027
9886	IP-Pru-0	42.38	1.73	spain	960822
9879	IP-Per-0	37.6	-1.12	relict	1177811
9518	IP-Alm-0	39.88	-0.36	spain	686708
9822	IP-Aul-0	40.52	-4.02	spain	976516
9835	IP-Cir-0	40.61	-6.57	admixed	867651
9858	IP-Loz-0	40.98	-3.8	admixed	1121631
9845	IP-Evs-0	40.48	-3.96	spain	963122
9862	IP-Mad-0	40.45	-3.67	western_europe	1082774
9892	IP-Sam-0	42.68	-6.96	admixed	998676
6095	T1050	55.6486	13.2161	south_sweden	665128
9817	IP-Ace-0	39.84	-6.6	spain	1114887
9838	IP-Cot-0	41.83	-5.38	admixed	963151
9856	IP-Lch-0	40.51	-4	spain	1058215
9383	Fri_3	55.8106	14.2091	admixed	798585
9874	IP-Oja-0	42.34	-3	spain	889730
9807	Schl-7	48.6	9.22	central_europe	1099700
9912	CIRY-13	46.67	4.55	western_europe	901187
9804	Obe1-15	48.45	8.87	central_europe	976658
9560	IP-Mot-0	38.19	-6.24	spain	1045169
9917	RAD-21	46.69	4.34	western_europe	981350
9517	IP-All-0	42.19	-7.8	western_europe	731464
9846	IP-Ezc-2	42.31	-3.02	spain	997698
9899	IP-Tau-0	42.54	0.84	spain	1028808
9787	HI-4	48.5	9	central_europe	851212
9880	IP-Pib-1	42.72	-3.44	spain	1070191
9827	IP-Bos-0	42.78	0.69	western_europe	1022628
9908	ESP-1-11	50.72	3.47	western_europe	730342
9902	IP-Usa-0	40.71	-3.24	spain	1135611
9920	DIR-9	48.54	4.32	germany	850700
9806	Ru-2	48.56	9.16	central_europe	992592
9805	Pfn-10	48.54	9.09	central_europe	1014863
9925	RUM-20	48.91	4.52	western_europe	937275
9924	PLY-20	48.59	4.24	admixed	1019353
9564	IP-Nog-17	40.45	-1.6	spain	922478
9811	Tu-NK-12	48.52	9.05	central_europe	1010467
9557	IP-Moa-0	42.46	0.7	spain	933268
9906	IP-Mah-6	40	4.25	admixed	1108376
9562	IP-Mur-0	41.67	2	spain	857238
9793	Ru-N2	48.57	9.16	central_europe	909961
9577	IP-Ria-0	42.34	2.17	spain	720271
9825	IP-Boa-0	40.4	-3.88	spain	963879
9837	IP-Con-0	37.94	-5.6	relict	1033223
9929	ISS-20	43.92	3.71	western_europe	1008141
9843	IP-Elp-0	40.53	-3.92	spain	919033
9507	IP-Coa-0	38.45	-7.5	spain	982266
9816	Tu-WH	48.55	9.06	central_europe	1089815
9875	IP-Ovi-1	43.38	-5.87	western_europe	1275980
9898	IP-Som-0	41.14	-3.58	spain	814434
9894	IP-Sen-0	42.59	0.76	admixed	982137
9578	IP-Sac-0	42.13	-6.7	western_europe	1004579
9937	CATS-6	50.79	2.69	western_europe	1070577
9790	Gn2-3	48.58	9.18	central_europe	909398
9799	Hart-2	48.39	8.85	central_europe	900277
9784	Erg2-6	48.5	8.8	central_europe	1020522
9859	IP-Lro-0	40.5	-3.88	spain	915950
9582	IP-Ses-0	41.48	-1.63	spain	915024
9910	BRI-2	50.68	3.52	western_europe	869993
9883	IP-Piq-0	42.1	-2.56	spain	910148
9904	IP-Vas-0	40.95	-3.31	spain	956562
9551	IP-Jim-1	42.28	-5.92	admixed	880674
9871	IP-Nac-0	40.75	-3.99	relict	594179
9852	IP-Ini-0	40.46	-3.75	spain	792133
9901	IP-Urd-1	42.27	-2.98	spain	1130259
9510	IP-Rei-0	38.75	-7.59	spain	980412
9381	Fri_1	55.8106	14.2091	admixed	1133625
9861	IP-Mac-0	40.72	-3.21	spain	1012759
9834	IP-Cho-0	40.51	-3.9	spain	1336689
9926	TRE-1	48.86	4.1	western_europe	1107680
10022	Uk-3	48.0333	7.7667	admixed	1596770
9824	IP-Bes-5	42.91	-4.91	admixed	1033211
9815	Ha-HBT3-11	48.54	9.02	central_europe	961681
9895	IP-Sfb-6	41.78	2.57	spain	898725
9820	IP-Are-0	41	-4.71	spain	600187
9868	IP-Moe-0	41.78	2.37	spain	929538
9803	Muh-2	48.42	8.76	central_europe	967232
9814	Fell1-10	48.42	8.79	central_europe	1186813
9877	IP-Pdl-0	43.02	-5.6	admixed	1024759
9932	NOZ-6	44.12	4.33	admixed	954221
9830	IP-Bus-0	36.97	-3.28	admixed	1206702
9850	IP-Hec-0	42.86	-0.7	spain	1019294
9821	IP-Aru-0	41.81	2.49	spain	867971
9836	IP-Cod-0	41.25	-1.32	spain	1016492
9786	Ha-P-13	48.54	9.01	central_europe	1005941
9844	IP-Esn-2	42.27	0.19	spain	912999
9921	FOR-23	48.57	4.41	western_europe	899894
9903	IP-Val-0	42.31	-3.1	spain	936378
9888	IP-Pva-1	40.93	-3.31	spain	1131009
9808	Tu-B2-3	48.52	9.08	central_europe	982119
9833	IP-Cha-0	40.38	-4.21	spain	869865
9887	IP-Pun-0	40.4	-4.77	relict	704006
9881	IP-Pie-0	40.46	-5.32	admixed	949066
9812	Tu-W1	48.52	9.03	central_europe	1080122
5253	UKSE06-500	51.1	0.6	western_europe	466408
1257	Tos-95-393	59.4333	17.0167	north_sweden	828981
5165	UKSE06-362	51.3	0.4	admixed	937688
9762	Etna-2	37.69	14.98	admixed	889358
1851	MNF-Pot-10	43.595	-86.2657	germany	945197
15592	OOE3-1	48.3314667	14.7158667	central_europe	849545
5717	Bra-1	54.6	-3.2	western_europe	929331
1756	Ker-4	42.184	-86.358	germany	908809
2017	MNF-Pin-40	43.5356	-86.1788	germany	1001970
6424	ZdrI_1-23	49.3853	16.2544	central_europe	650834
14319	Shu-2	61.94	34.24	asia	1093962
5779	UKID74	51	-3.1	western_europe	506684
108	LDV-18	48.5167	-4.06667	western_europe	497171
4884	UKSW06-285	50.3	-4.9	western_europe	882944
9542	IP-Fun-0	40.79	-4.05	relict	915101
4857	UKSW06-257	50.3	-4.9	western_europe	996931
2276	SLSP-31	43.665	-86.496	admixed	1011390
18694	Pien	60.4	32.09	asia	1162977
5023	UKSE06-118	51.3	0.5	western_europe	1021820
5860	Dra-3	62.6814	18.0165	north_sweden	746030
1158	Aledal-6-49	56.7	16.5167	south_sweden	985133
1622	Brn-24	41.9	-86.583	germany	995202
1612	Brn-10	41.9	-86.583	germany	920684
5890	DraIV_1-8	49.4112	16.2815	central_europe	579138
19949	OOE2-1	48.3268333	14.7181667	central_europe	1068570
9546	IP-Hom-4	40.82	-1.68	spain	1155710
1829	Mdn-1	42.051	-86.509	germany	1013986
5104	UKSE06-252	51.3	0.5	germany	788132
2191	Pent-7	43.7623	-86.3929	germany	844316
5151	UKSE06-325	52.2	-1.7	admixed	792801
5984	DraIV_6-13	49.4112	16.2815	central_europe	636485
5353	UKNW06-003	54.5	-3	western_europe	521207
1834	Mdn-8	42.051	-86.509	germany	975693
2202	Pent-23	43.7623	-86.3929	admixed	745789
14313	Kos-2	62.02	34.12	asia	995753
9878	IP-Pee-0	40.78	-3.62	spain	946125
5772	Set-1	54.1	-2.3	admixed	657670
1061	Brsarp-11-135	55.7167	14.1333	south_sweden	787652
5993	DraIV_6-22	49.4112	16.2815	central_europe	507065
1793	L-R-5	41.847	-86.67	germany	908837
351	TOU-A1-89	46.6667	4.11667	western_europe	498010
2212	Pent-46	43.7623	-86.3929	germany	1038560
159	MAR2-3	47.35	3.93333	western_europe	657142
424	Draha2	49.4112	16.2815	central_europe	521146
1006	Ale-Stenar-77-31	55.3833	14.05	south_sweden	1094635
1853	MNF-Pot-21	43.595	-86.2657	germany	1025743
5757	Mc-1	54.6	-2.3	admixed	510294
5718	UKID11	57	-3.4	western_europe	984523
403	Zdarec3	49.3667	16.2667	central_europe	489503
1819	Lak-12	41.8	-86.67	germany	933315
5798	UKID93	53.1	-3.3	western_europe	999834
5865	Dra1-4	55.76	14.12	south_sweden	731692
546	LI-WP-041	40.9076	-73.2089	germany	904072
15591	OOE1-1	48.3315333	14.72665	central_europe	891916
5784	Ty-1	56.4	-5.2	admixed	574619
1684	Haz-10	41.879	-86.607	germany	951002
9744	Iasi-1	47.16	27.59	admixed	1017153
14315	Radk-2	61.59	35.11	asia	1175417
14318	Shu-1	61.94	34.24	asia	1214887
19950	OOE2-2	48.3268333	14.7181667	central_europe	1079030
1954	MNF-Jac-12	43.5187	-86.1739	germany	1078702
5236	UKSE06-470	51.2	0.4	western_europe	1019329
1166	Aledal-14-73	56.7	16.5167	south_sweden	878803
2057	Map-42	42.166	-86.412	germany	889018
14312	Kos-1	62.02	34.12	asia	1129538
14314	Radk-1	61.59	35.11	asia	1151414
9336	Bn_1	62.8794	18.4473	admixed	817216
2285	SLSP-69	43.665	-86.496	germany	870767
19951	OOE23	48.3268333	14.7181667	central_europe	1076520
2240	Riv-26	42.184	-86.382	germany	939616
9506	IP-Alo-0	40.11	-7.47	admixed	634668
2286	SLSP-67	43.665	-86.496	germany	866218
544	LI-WP-039	40.9076	-73.2089	germany	937446
1820	Lak-13	41.8	-86.67	germany	900790
5950	DraIV_5-12	49.4112	16.2815	central_europe	530980
428	Borky1	49.403	16.232	central_europe	546647
5874	DraII-6	49.4112	16.2815	central_europe	518164
5210	UKSE06-432	51.2	0.3	western_europe	1008344
5836	Boo2-3	55.86	13.51	south_sweden	1286336
1063	Brsarp-21-140	55.7167	14.1333	south_sweden	1008287
2108	MSGA-12	43.2749	-86.0891	germany	998939
5395	UKNW06-102	54.4	-3	western_europe	1023560
5741	For-2	56.6	-4.1	western_europe	803195
9549	IP-Hum-2	42.23	-3.69	relict	777889
2278	SLSP-35	43.665	-86.496	germany	1028122
4779	UKSW06-179	50.4	-4.9	western_europe	814523
5921	DraIV_3-7	49.4112	16.2815	central_europe	733630
2239	Riv-25	42.184	-86.382	germany	892687
6923	HR-10	51.4083	-0.6383	western_europe	819402
15560	Valm	61.37	61.37	asia	1017860
350	TOU-A1-88	46.6667	4.11667	western_europe	680953
4840	UKSW06-240	50.4	-4.9	western_europe	884509
4939	UKSW06-341	50.4	-4.7	western_europe	1007515
5800	UKID96	57.4	-5.5	germany	519074
5577	UKNW06-403	54.7	-3.4	western_europe	489467
6909	Col-0	38.3	-92.3	germany	728474
1062	Brsarp-15-138	55.7167	14.1333	south_sweden	1195535
4900	UKSW06-302	50.3	-4.8	western_europe	1014444
2031	Map-8	42.166	-86.412	germany	948873
1676	Haz-2	41.879	-86.607	germany	901012
1552	Sku-30	63.0833	18.3667	north_sweden	814143
1652	DuckLkSP40	43.3431	-86.4045	germany	934092
5748	Kil-0	56	-4.4	germany	477539
5811	UKID107	52.9	-3.1	admixed	522962
1835	Mdn-10	42.051	-86.509	germany	932676
5486	UKNW06-233	54.6	-3.3	germany	510899
5651	UKNW06-488	54.4	-2.9	western_europe	1003095
430	Gr-1	47	15.5	central_europe	916086
5276	UKSE06-533	51.3	1.1	western_europe	521343
1797	L-R-10	41.847	-86.67	germany	948217
5893	DraIV_1-11	49.4112	16.2815	central_europe	617803
1872	MNF-Pot-75	43.595	-86.2657	germany	1000546
5726	Cnt-1	51.3	1.1	western_europe	527111
1254	Tos-82-387	59.4333	17.0167	north_sweden	1019058
9891	IP-Sal-0	41.93	2.92	spain	917919
139	LDV-46	48.5167	-4.06667	western_europe	492382
18696	Samm	61.57	30.63	asia	919840
9503	11C1	55.8877	-3.21072	western_europe	981841
4958	UKSW06-360	50.5	-4.5	western_europe	785077
1651	DuckLkSP38	43.3431	-86.4045	germany	903580
5776	UKID71	52.9	-1.3	western_europe	975084
2016	MNF-Pin-39	43.5356	-86.1788	admixed	871848
4807	UKSW06-207	50.4	-4.9	western_europe	855249
5644	UKNW06-481	54.4	-2.9	western_europe	646452
10027	Uk-6	48.02838	7.765567	central_europe	707656
6413	Ull3-4	56.06	13.97	south_sweden	861831
15593	OOE3-2	48.3314667	14.7158667	central_europe	824275
410	Doubravnik7	49.4211	16.3497	central_europe	522012
1757	Ker-5	42.184	-86.358	germany	919082
1890	MNF-Riv-21	43.5139	-86.1859	asia	902963
1317	ängs-74-430	59.5667	16.8667	admixed	974491
5279	UKSE06-541	51.3	1.1	western_europe	997942
1852	MNF-Pot-15	43.595	-86.2657	germany	1124028
5822	UKID116	56.7333	-5.98333	admixed	1009579
4826	UKSW06-226	50.4	-4.9	western_europe	953503
5768	UKID63	54.1	-1.5	admixed	470941
2171	Paw-26	42.148	-86.431	germany	987958
5249	UKSE06-491	51.2	0.3	western_europe	951584
5907	DraIV_2-9	49.4112	16.2815	central_europe	594626
1925	MNF-Che-2	43.5251	-86.1843	germany	758445
265	PYL-6	44.65	-1.16667	admixed	477659
5720	Cal-2	53.3	-1.6	admixed	549513
506	BRR60	40.8313	-87.735	germany	976272
1313	ängs-59-422	59.5667	16.8667	admixed	976360
6010	Eden-5	62.877	18.177	north_sweden	730761
6011	Eden-6	62.877	18.177	north_sweden	650817
6022	Fjñ2-6	56.06	14.29	south_sweden	844850
6042	Lom1-1	56.09	13.9	admixed	1044501
6077	Rev-3	55.6942	13.4504	south_sweden	1471309
6087	Stu-2	56.4666	16.1284	south_sweden	741731
6091	T1010	55.6525	13.215	south_sweden	1026494
6096	T1060	55.6472	13.2225	south_sweden	962304
6101	T1120	55.6	13.2	south_sweden	704927
6109	T510	55.7936	13.1233	south_sweden	643521
6115	T580	55.8	13.1367	south_sweden	810719
6118	T610	55.7	13.2	south_sweden	1367630
6122	T670	55.8364	13.3075	south_sweden	1049092
6123	T680	55.8369	13.3033	south_sweden	1168111
6124	T690	55.8378	13.3092	south_sweden	747399
6134	T810	55.8383	13.2906	south_sweden	898152
6141	T890	55.9414	13.5542	south_sweden	1246016
6149	T970	55.9281	13.5481	south_sweden	922408
6153	TAA_03	62.6425	17.7422	north_sweden	1044695
6191	TDr-4	55.7689	14.1375	south_sweden	893174
6192	TDr-5	55.7692	14.1369	south_sweden	786096
6203	TDr-18	55.7714	14.1208	south_sweden	1077476
6214	TFä_04	63.0175	18.3281	north_sweden	1065830
6221	TGR_02	62.806	18.1896	north_sweden	1246527
6235	TOM_01	62.9611	18.3589	north_sweden	1151847
6237	TOM_03	62.9619	18.35	north_sweden	1104720
6252	TV-4	55.5796	14.3336	germany	1125717
628	LI-OF-061	40.7777	-72.9069	western_europe	860000
6296	UduI_1-11	49.2771	16.6314	central_europe	545430
630	LI-OF-065	40.7777	-72.9069	western_europe	626898
6390	UduI_3-36	49.2771	16.6314	central_europe	555686
6396	UduI_4-9	49.2771	16.6314	central_europe	594415
6434	ZdrI_2-9	49.3853	16.2544	admixed	546222
6445	ZdrI_2-21	49.3853	16.2544	central_europe	514306
6680	ANH-1	51.85	6.4333	western_europe	731256
6739	CSHL-15	40.8585	-73.4675	germany	948798
6740	CSHL-17	40.8585	-73.4675	germany	927888
6744	CSHL-5	40.8585	-73.4675	germany	667134
6749	FM-10	42.4489	-76.5072	germany	919610
6750	FM-11	42.4489	-76.5072	germany	942092
680	LI-RR-096	40.9447	-72.8615	germany	880542
6805	HS-12	42.373	-71.0627	germany	979785
6806	HS-17	42.373	-71.0627	germany	928303
681	LI-RR-097	40.9447	-72.8615	germany	1037782
6814	KNO-15	41.2816	-86.621	germany	1062126
6830	Kz-13	49.5	73.1	admixed	911356
685	LI-EF-011	40.9064	-73.1493	germany	873722
687	LI-EF-018	40.9064	-73.1493	germany	851348
6898	An-1	51.2167	4.4	admixed	619857
6907	CIBC-17	51.4083	-0.6383	admixed	884637
6908	CIBC-5	51.4083	-0.6383	western_europe	734989
6919	Ga-0	50.3	8	central_europe	732896
6920	Got-22	51.5338	9.9355	admixed	817530
6922	Gu-0	50.3	8	germany	868034
6924	HR-5	51.4083	-0.6383	western_europe	777509
6926	Kin-0	44.46	-85.37	western_europe	680197
6929	Kondara	38.48	68.49	asia	744723
6931	Kz-9	49.5	73.1	asia	756221
6932	Ler-1	47.984	10.8719	admixed	899638
6933	LL-0	41.59	2.49	spain	756938
6940	Mz-0	50.3	8.3	germany	971861
6943	NFA-10	51.4083	-0.6383	western_europe	865342
6944	NFA-8	51.4083	-0.6383	western_europe	771360
6951	Pu2-23	49.42	16.36	central_europe	901565
6958	Ra-0	46	3.3	western_europe	754630
6959	Rennes-1	48.5	-1.41	western_europe	802821
6960	Rennes-11	48.5	-1.41	western_europe	780547
6961	Se-0	38.3333	-3.53333	spain	813547
6963	Sorbo	38.35	68.48	asia	800854
6966	Sq-1	51.4083	-0.6383	western_europe	771732
6967	Sq-8	51.4083	-0.6383	western_europe	943544
6969	Tamm-27	60	23.5	north_sweden	891441
6970	Ts-1	41.7194	2.93056	spain	817203
6971	Ts-5	41.7194	2.93056	spain	780588
6974	Ull2-5	56.0648	13.9707	south_sweden	739961
6975	Uod-1	48.3	14.45	central_europe	823283
6976	Uod-7	48.3	14.45	central_europe	770676
6979	Wei-0	47.25	8.26	central_europe	770416
6981	Ws-2	52.3	30	admixed	869651
6982	Wt-5	52.3	9.3	germany	809279
6984	Zdr-1	49.3853	16.2544	central_europe	851526
6986	Abd-0	57.1539	-2.2207	western_europe	899551
6987	Ak-1	48.0683	7.62551	admixed	708512
6989	Alst-1	54.8	-2.4333	western_europe	832871
6990	Amel-1	53.448	5.73	admixed	874095
6992	Ang-0	50.3	5.3	admixed	967599
7000	Aa-0	50.9167	9.57073	germany	907819
7003	Bs-1	47.5	7.5	admixed	965010
7008	Benk-1	52	5.675	germany	960087
7013	Bd-0	52.4584	13.287	south_sweden	949842
7025	Bl-1	44.5041	11.3396	central_europe	974438
7028	Bch-1	49.5166	9.3166	admixed	866117
7031	Bsch-0	50.0167	8.6667	germany	971086
7033	Buckhorn_Pass	41.3599	-122.755	germany	909235
7036	Bu-0	50.5	9.5	germany	833854
7061	Cal-0	53.2699	-1.64293	admixed	905906
7062	Ca-0	50.2981	8.26607	germany	974880
7068	Cerv-1	42	12.1	italy_balkan_caucasus	808986
7071	Chat-1	48.0717	1.33867	western_europe	656953
7072	Chi-0	53.7502	34.7361	admixed	787261
7077	Co-1	40.12	-8.25	italy_balkan_caucasus	759702
7081	Co	40.2077	-8.42639	spain	727347
7092	Com-1	49.416	2.823	western_europe	894019
7094	Da-0	49.8724	8.65081	germany	1115516
7096	Di-G	47.3239	5.04278	admixed	849203
7103	Dra-0	49.4167	16.2667	central_europe	899809
7106	Dr-0	51.051	13.7336	central_europe	933304
7107	Durh-1	54.7761	-1.5733	western_europe	925350
7109	Ema-1	51.3	0.5	western_europe	857277
7119	En-2	50	8.5	germany	860900
7120	En-D	50	8.5	central_europe	857433
7125	Er-0	49.5955	11.0087	germany	825913
7126	Es-0	60.1997	24.5682	admixed	836992
7127	Est	58.6656	24.9871	admixed	1112951
7130	Et-0	44.6447	2.56481	western_europe	818574
7133	Fr-2	50.1102	8.6822	germany	838785
7138	Fi-0	50.5	8.0167	admixed	727141
7158	Gr-5	47	15.5	central_europe	1098135
7160	Gre-0	43.178	-85.2532	germany	849281
7162	Hs-0	52.24	9.44	germany	763497
7163	Ha-0	52.3721	9.73569	admixed	814416
7164	Hau-0	55.675	12.5686	south_sweden	941604
7165	Hn-0	51.3472	8.28844	germany	886001
7169	Hh-0	54.4175	9.88682	admixed	840416
7177	Jm-0	49	15	central_europe	745671
7181	Je-0	50.927	11.587	admixed	760283
7192	Kil-0	55.6395	-5.66364	germany	862830
7202	Kb-0	50.1797	8.50861	germany	745575
7203	Krot-0	49.631	11.5722	central_europe	1039607
7217	Lm-2	48	0.5	western_europe	701835
7218	Le-0	52.1611	4.49015	admixed	735684
7223	Li-2:1	50.3833	8.0666	central_europe	867988
7231	Li-7	50.3833	8.0666	germany	1113447
7236	Litva			central_europe	890760
7244	Mnz-0	50.001	8.26664	germany	743714
7255	Mh-0	50.95	20.5	germany	762563
7258	Nw-0	50.5	8.5	germany	960703
7268	Np-0	52.6969	10.981	admixed	794069
7276	Ob-0	50.2	8.5833	germany	990629
728	LI-SET-019	40.9352	-73.114	germany	933628
7280	Old-1	53.1667	8.2	germany	730625
7296	Petergof	59	29	central_europe	1095446
7298	Pi-0	47.04	10.51	central_europe	974850
7305	Pt-0	53.476	10.6065	admixed	979564
7306	Pog-0	49.2655	-123.206	western_europe	779364
7314	Ragl-1	54.3512	-3.41697	admixed	806948
7316	Rhen-1	51.9667	5.56667	admixed	876830
7319	Rome-1	42	12.1	admixed	810435
7320	Rou-0	49.4424	1.09849	western_europe	745645
7327	Sf-1	41.7833	3.03333	spain	686310
7332	Seattle-0	47	-122.2	western_europe	708985
7333	Sei-0	46.5438	11.5614	central_europe	840929
7337	Si-0	50.8738	8.02341	germany	937669
7342	Su-0	53.6473	-3.00733	admixed	824527
7344	Sg-1	47.6667	9.5	admixed	863978
7346	Sten-0	52.6058	11.8558	south_sweden	1069962
7350	Tac-0	47.2413	-122.459	central_europe	938808
7353	Tha-1	52.08	4.3	admixed	890976
7354	Ting-1	56.5	14.9	south_sweden	821158
7356	Tol-0	41.6639	-83.5553	germany	856704
7358	Tol-2	41.6639	-83.5553	germany	894668
7359	Tol-3	41.6639	-83.5553	germany	920733
7377	Tul-0	43.2708	-85.2563	germany	852452
7378	Uk-1	48.0333	7.7667	admixed	923747
7382	Utrecht	52.0918	5.1145	admixed	903122
7383	Van-0	49.2655	-123.206	western_europe	730493
7384	Ven-1	52.0333	5.55	admixed	949452
7387	Vind-1	54.9902	-2.3671	western_europe	757130
7394	Wa-1	52.3	21	admixed	813677
7404	Wc-1	52.6	10.0667	admixed	703434
7411	Wl-0	47.9299	10.8134	central_europe	917170
7416	Yo-0	37.45	-119.35	germany	845499
7418	Zu-1	47.3667	8.55	admixed	1125286
7424	Jl-3	49.2	16.6166	central_europe	809018
7427	Ko-2			central_europe	798385
7430	Nc-1	48.6167	6.25	admixed	869452
7460	Da(1)-12			central_europe	902593
7471	RLD-1			admixed	871366
7475	KEN	41.767	-72.677	germany	927472
7477	WAR	41.7302	-71.2825	admixed	1070878
7514	RRS-7	41.5609	-86.4251	admixed	970190
7515	RRS-10	41.5609	-86.4251	germany	852780
7520	Lp2-2	49.38	16.81	central_europe	869714
7521	Lp2-6	49.38	16.81	central_europe	916535
7523	Pna-17	42.0945	-86.3253	germany	729755
7525	Rmx-A180	42.036	-86.511	germany	887480
7529	627RMX-1MN4	42.0333	-86.5128	germany	881720
7530	627RMX-1MN5	42.0333	-86.5128	germany	851505
7566	627ME-13Y1	42.093	-86.359	germany	928421
7568	627ME-1MI1	42.093	-86.359	germany	877092
763	Kar-1	42.3	74.3667	asia	776673
765	Sus-1	42.1833	73.4	asia	817918
766	Dja-1	42.5833	73.6333	asia	729625
768	Zal-1	42.8	76.35	asia	788887
7717	KNO1.37	41.273	-86.625	germany	1159102
772	Neo-6	37.35	72.4667	asia	763482
7757	KNO2.41	41.273	-86.625	germany	887226
7767	KNO2.54	41.273	-86.625	germany	887686
7917	PNA3.10	42.0945	-86.3253	germany	1117234
7947	PNA3.40	42.0945	-86.3253	germany	993638
801	KYC-33	37.9169	-84.4639	germany	831100
8037	PT1.52	41.3423	-86.7368	germany	876353
8057	PT1.85	41.3423	-86.7368	germany	900755
8077	PT2.21	41.3423	-86.7368	germany	1046122
8132	RMX3.22	42.036	-86.511	germany	979334
8171	RMX4.118	42.036	-86.511	germany	878913
8214	Gy-0	49	2	western_europe	920737
8227	THû_03	62.7989	17.9103	north_sweden	857721
8233	Dem-4	41.1876	-87.1923	germany	735463
8234	Gul1-2	56.4606	15.8127	south_sweden	743955
8237	Kñvlinge-1	55.8	13.1	south_sweden	626283
8238	Kent	51.15	0.4	germany	965592
8239	PHW-3	51	7	germany	719085
8243	PHW-2	43.7703	11.2547	western_europe	876002
8244	PHW-34	48.6103	2.3086	western_europe	791089
8246	NC-6	35	-79.18	germany	859674
8284	DraII-1	49.4112	16.2815	central_europe	954400
8290	En-1	50	8.5	central_europe	971125
8297	Ge-0	46.5	6.08	western_europe	914261
8307	Hovdala-6	56.1	13.74	south_sweden	1114766
8311	In-0	47.5	11.5	central_europe	980140
8312	Is-0	50.5	7.5	germany	1085834
8326	Lis-1	56.0328	14.775	south_sweden	1217336
8343	Na-1	47.5	1.5	admixed	973920
8351	Ost-0	60.25	18.37	north_sweden	855488
8354	Per-1	58	56.3167	asia	772860
8365	Rak-2	49	16	central_europe	945121
8376	Sanna-2	62.69	18	north_sweden	775793
8386	Sr:5	58.9	11.2	central_europe	824908
8419	Wil-1	54.6833	25.3167	central_europe	899795
8420	Kelsterbach-4	50.0667	8.5333	germany	967168
8424	Kas-2	35	77	asia	771872
8426	Ull1-1	56.06	13.97	south_sweden	1050767
8427	Ull2-13	56.0648	13.9707	south_sweden	1080108
8464	LP3413.31	41.6862	-86.8513	germany	896929
8483	LP3413.53	41.6862	-86.8513	germany	887006
853	MIA-1	41.7976	-86.6691	germany	917209
854	MIA-5	41.7976	-86.6691	germany	901721
867	MIC-20	41.8266	-86.4366	germany	942495
868	MIC-24	41.8266	-86.4366	germany	945049
870	MIC-31	41.8266	-86.4366	germany	973054
88	CYR	47.4	0.683333	western_europe	493353
9027	RMX413.85	42.036	-86.511	germany	926898
9058	Vñstervik	57.75	16.6333	admixed	739080
9067	Xan-3	38.6536	48.7992	italy_balkan_caucasus	856210
9069	Xan-5	38.6536	48.7992	italy_balkan_caucasus	842317
9590	IP-Trs-0	43.37	-5.49	western_europe	967898
9591	IP-Vad-0	42.86	-3.59	admixed	899498
9592	IP-Vae-2	42.1	-5.44	admixed	895467
9593	IP-Vaz-0	42.26	-2.99	spain	891793
9594	IP-Vdm-0	42.04	1.01	spain	691684
9595	IP-Vdt-0	40.89	-5.5	admixed	948849
9596	IP-Ver-5	41.95	-7.45	admixed	822487
9597	IP-Vig-1	42.31	-2.53	spain	772477
9598	IP-Vim-0	41.88	-6.51	relict	626437
9599	IP-Vin-0	42.8	-5.77	western_europe	815511
9600	IP-Vis-0	39.85	-6.04	relict	1024231
9601	IP-Voz-0	41.85	-1.88	spain	738610
9602	IP-Vpa-1	40.5	-3.96	spain	878615
9606	Aitba-1	31.48	-7.45	relict	888614
9607	Panik-1	53.05	52.15	asia	957111
9608	Karag-2	51.37	59.44	asia	971520
9609	Adam-1	51.41	59.98	asia	883408
9610	Lesno-4	53.04	51.96	asia	924660
9611	Lesno-1	53.04	51.9	asia	903454
9612	Lesno-2	53.04	51.94	asia	926235
9613	Balan-1	55.36	61.41	italy_balkan_caucasus	922440
9615	Parti-1	52.99	52.16	asia	892307
9616	Krazo-1	53.06	51.96	asia	937983
9617	Karag-1	51.37	59.44	asia	943196
9619	Basta-1	51.84	79.48	asia	869808
9620	Basta-2	51.82	79.48	asia	882811
9621	Basta-3	51.84	79.46	asia	814991
9622	Bijisk-4	52.52	85.27	admixed	1140780
9624	Chaba-2	53.6	79.37	asia	881519
9625	Kolyv-2	51.31	82.59	asia	1179556
9626	Kolyv-3	51.36	82.59	asia	910154
9627	Kolyv-5	51.32	82.55	asia	1127374
9628	Kolyv-6	51.33	82.54	asia	1101250
9629	K-oze-1	51.35	82.18	asia	887268
9630	K-oze-3	51.34	82.16	asia	1083514
9631	Lebja-1	51.65	80.79	asia	874424
9632	Lebja-2	51.67	80.82	asia	900308
9633	Lebja-4	51.63	80.83	asia	915850
9634	Masl-1	54.13	81.31	asia	840037
9635	Nosov-1	51.87	80.6	asia	872434
9636	Noveg-1	51.75	80.82	asia	877451
9637	Noveg-2	51.77	80.85	asia	853434
9638	Noveg-3	51.73	80.86	asia	877876
9639	Panke-1	53.82	80.31	asia	865306
9640	Rakit-1	51.87	80.06	asia	875966
9641	Rakit-2	51.9	80.06	asia	813201
9642	Rakit-3	51.84	80.06	asia	879001
9643	Sever-1	52.1	79.31	asia	910161
9644	Zupan-1	45.07	18.72	central_europe	797582
9645	Gradi-1	45.17	18.7	central_europe	991730
9646	Aiell-1	39.126899	16.170188	italy_balkan_caucasus	988933
9647	Basen-1	40.37	16.77	italy_balkan_caucasus	777386
9648	Bisig-1	39.48	16.28	italy_balkan_caucasus	1276459
9649	Bivio-1	39.13	16.17	italy_balkan_caucasus	664015
9651	Filet-1	40.68	14.87	italy_balkan_caucasus	929467
9653	Giffo-1	38.44	16.13	italy_balkan_caucasus	946386
9655	Marce-1	38.92	16.47	italy_balkan_caucasus	677759
9657	Melic-1	38.45	16.04	italy_balkan_caucasus	1178211
9658	Nicas-1	38.97	16.34	italy_balkan_caucasus	1094983
9659	Pigna-1	41.18	14.18	italy_balkan_caucasus	609920
9660	Sarno-1	40.84	14.57	italy_balkan_caucasus	1073715
9661	Cimin-1	39.58	16.21	italy_balkan_caucasus	1004929
9663	Teano-1	41.33	14.09	admixed	897615
9664	Mitterberg-1-179	46.366	11.2832	central_europe	1005066
9665	Mitterberg-1-180	46.366	11.2832	central_europe	965223
9666	Mitterberg-1-182	46.366	11.2832	central_europe	1035674
9667	Mitterberg-1-183	46.366	11.2832	central_europe	1027646
9668	Mitterberg-2-184	46.3668	11.2837	central_europe	1010768
9669	Mitterberg-2-185	46.3668	11.2837	central_europe	827412
9670	Mitterberg-2-186	46.3668	11.2837	central_europe	1038299
9671	Mitterberg-3-187	46.3668	11.2837	central_europe	991750
9672	Mitterberg-3-188	46.3668	11.2837	central_europe	1086539
9673	Mitterberg-3-189	46.3668	11.2837	central_europe	1029581
9676	Mitterberg-4-192	46.3718	11.2866	central_europe	1004199
9677	Mitterberg-4-193	46.3718	11.2866	central_europe	1035024
9678	Mitterberg-4-194	46.3718	11.2866	central_europe	1056421
9679	Castelfed-1-195	46.3378	11.2928	central_europe	1082651
9680	Castelfed-1-196	46.3378	11.2928	central_europe	1065730
9681	Castelfed-1-197	46.3378	11.2928	central_europe	985389
9683	Castelfed-1-199	46.3378	11.2928	central_europe	1119864
9684	Castelfed-2-200	46.3378	11.2928	central_europe	1150449
9685	Castelfed-2-201	46.3378	11.2928	central_europe	1078043
9687	Castelfed-2-203	46.3378	11.2928	central_europe	1070078
9689	Castelfed-3-205	46.3378	11.2928	central_europe	1050138
9690	Castelfed-3-206	46.3378	11.2928	central_europe	936790
9691	Castelfed-3-207	46.3378	11.2928	admixed	980985
9692	Castelfed-3-208	46.3378	11.2928	central_europe	1041408
9693	Castelfed-3-209	46.3378	11.2928	central_europe	1070411
9694	Castelfed-4-210	46.3378	11.2928	central_europe	1126799
9695	Castelfed-4-211	46.3378	11.2928	central_europe	1103728
9696	Castelfed-4-214	46.3378	11.2928	central_europe	1070380
9697	Dolen-1	41.62	23.94	italy_balkan_caucasus	1076640
9698	Goced-1	41.57	23.85	italy_balkan_caucasus	1175991
9699	Kolar-1	41.37	23.14	italy_balkan_caucasus	971513
9700	Dolna-1-10	42.32	23.1	italy_balkan_caucasus	940545
9701	Ivano-1	43.7	25.91	italy_balkan_caucasus	925318
9703	Melni-1	41.53	23.39	italy_balkan_caucasus	623811
9704	Melni-2	41.53	23.39	italy_balkan_caucasus	927692
9705	Choto-1	41.5	23.33	italy_balkan_caucasus	938485
9706	Dospa-1	41.64	24.18	italy_balkan_caucasus	1110544
9707	Podvi-1	41.57	24.84	italy_balkan_caucasus	830999
9708	Kardz-1	41.62	25.35	italy_balkan_caucasus	874574
9709	Zerev-1-34	41.85	23.13	italy_balkan_caucasus	567918
9710	Zerev-1-35	41.85	23.13	italy_balkan_caucasus	882502
9711	Dolna-1-39	42.32	23.1	italy_balkan_caucasus	754697
9712	Dolna-1-40	42.32	23.1	italy_balkan_caucasus	970498
9713	Stara-1	42.49	25.61	italy_balkan_caucasus	895719
9716	Leska-1-44	41.54	24.98	italy_balkan_caucasus	837881
9717	Kardz-2	41.66	25.47	italy_balkan_caucasus	992299
9718	Smolj-1	41.55	24.75	italy_balkan_caucasus	874364
9719	Koren-1	41.83	25.69	italy_balkan_caucasus	876937
9720	Malak-1	41.77	25.68	italy_balkan_caucasus	914882
9721	Schip-1	42.72	25.33	italy_balkan_caucasus	958713
9722	Groch-1	41.71	24.41	italy_balkan_caucasus	941470
9723	Slavi-2	41.42	23.67	italy_balkan_caucasus	1146928
9725	Epidauros-1	37.6	23.08	italy_balkan_caucasus	1080082
9726	Faneronemi-3	37.07	22.04	italy_balkan_caucasus	1088532
9727	Olympia-2	37.63	21.62	central_europe	1055915
9728	Stiav-1	48.46	18.9	central_europe	1015933
9729	Stiav-2	48.46	18.9	central_europe	1172237
9730	Bela-1	48.47	18.94	central_europe	1080092
9731	Stiav-3	48.46	18.9	central_europe	1201030
9732	Halca-1	48.47	18.96	central_europe	1125778
9733	Bela-2	48.47	18.94	central_europe	1101265
9735	Bela-4	48.47	18.94	central_europe	1153979
9736	Teiu-2	44.69	25.17	admixed	647619
9737	Ulies-1	45.95	22.62	asia	841371
9738	Bran-1	45.57	25.42	admixed	1019538
9739	Toc-1	46.01	22.33	central_europe	1306148
9741	Orast-1	45.84	23.16	central_europe	1056512
9743	Furni-1	45.14	25	admixed	778753
9745	Sij_1/96	41.45	70.05	asia	912980
9747	Zabar-1	44.38	21.22	central_europe	1018820
9748	Zagub-1	44.23	21.71	admixed	1073133
9749	Knjas-1	43.54	22.29	italy_balkan_caucasus	864251
9754	Sredn-1	44.66	21.37	admixed	980097
9755	Vajug-1	44.56	22.56	italy_balkan_caucasus	923130
9756	Staro-2	44.3	21.08	central_europe	1217622
9757	Staro-1	44.3	21.08	italy_balkan_caucasus	1141386
9758	Altai-5	47.75	88.4	asia	739867
9759	Anz-0	37.47	49.47	italy_balkan_caucasus	882049
9761	Bik-1	33.92	35.7	central_europe	642487
9766	Westkar-4	42.26	74.16	asia	734471
9768	Ru4-16	48.57	9.16	central_europe	938979
9769	HE-1	48.55	8.99	central_europe	965326
9770	KBG2-13	48.53	9.01	central_europe	821387
9771	Pfn-N2.2-6	48.56	9.11	central_europe	1001157
9772	Hof-1	48.41	8.85	central_europe	960694
9774	Alt-1	48.59	9.22	central_europe	1024229
9775	Berg-1	48.41	8.79	central_europe	996547
9776	Fell3-7	48.43	8.79	central_europe	961156
9777	Gn-1	48.57	9.17	central_europe	835767
9778	Bach-7	48.41	8.84	central_europe	1036180
9779	Bai-10	48.5	8.78	central_europe	1040948
9780	Fell2-4	48.43	8.79	central_europe	1004964
9781	Kus2-2	48.52	9.11	central_europe	980245
9782	Lu3-30	48.53	9.09	central_europe	977048
9070	Xan-6	38.6536	48.7992	italy_balkan_caucasus	927809
9075	Lerik1-4	38.7406	48.6131	italy_balkan_caucasus	940583
9078	Lerik1-7	38.7406	48.6131	italy_balkan_caucasus	837172
9079	Lerik2-1	38.7833	48.5517	italy_balkan_caucasus	903763
9081	Lerik2-3	38.7833	48.5517	italy_balkan_caucasus	850891
9084	Lerik2-6	38.7833	48.5517	italy_balkan_caucasus	892436
9085	Lerik2-7	38.7833	48.5517	italy_balkan_caucasus	896565
9089	Nar-3	38.9522	48.925	italy_balkan_caucasus	931824
9095	Istisu-5	38.9786	48.5594	italy_balkan_caucasus	1020932
9099	Istisu-9	38.9786	48.5594	italy_balkan_caucasus	1047351
9100	Lag1-2	41.8296	46.2831	italy_balkan_caucasus	878386
9102	Lag1-4	41.8296	46.2831	italy_balkan_caucasus	910596
9103	Lag1-5	41.8296	46.2831	italy_balkan_caucasus	968702
9104	Lag1-6	41.8296	46.2831	italy_balkan_caucasus	831444
9106	Lag1-8	41.8296	46.2831	italy_balkan_caucasus	953711
9111	Lag2-4	41.8296	46.2831	italy_balkan_caucasus	852326
9114	Lag2-7	41.8296	46.2831	italy_balkan_caucasus	850097
9121	Bak-5	41.7942	43.4767	italy_balkan_caucasus	759061
9125	Geg-14	40.1408	44.8203	asia	932622
9128	Yeg-2	39.8692	45.3622	asia	884483
9131	Yeg-5	39.8692	45.3622	asia	933599
9133	Yeg-7	39.8692	45.3622	asia	877625
9134	Yeg-8	39.8692	45.3622	asia	906847
915	LIN_S-5	41.8972	-71.4378	germany	1059827
9298	Edi-1	55.9681	-3.21833	western_europe	1081194
9312	Ullapool-8	57.9	-5.1525	western_europe	992141
9314	Gol-2	57.9672	-3.96722	western_europe	958293
932	CHA-41	42.3634	-71.1445	western_europe	928138
9343	Dju-1	57.3089	18.1512	admixed	1302169
9369	EkS_2	57.6781	14.9986	south_sweden	1095843
9370	EkS_3	57.6781	14.9986	south_sweden	996929
9380	FlyA_3	55.7488	13.3742	south_sweden	1280694
9392	Hadd-3	57.3263	15.8979	south_sweden	1005432
9413	Kor_4	57.2746	16.1494	south_sweden	805259
9508	IP-Mos-1	40.04	-7.11	admixed	996786
9511	IP-Vav-0	38.53	-8.02	spain	914917
9512	IP-Vid-1	38.22	-7.84	spain	1025693
9513	IP-Adc-5	38.77	-4.07	admixed	808124
9515	IP-Ala-0	39.72	-6.89	spain	970065
9519	IP-Ang-0	41.94	2.64	spain	957140
9520	IP-Ara-4	41.7	-3.68	spain	997203
9521	IP-Bar-1	41.43	2.13	spain	923143
9523	IP-Ben-0	38.37	-2.66	admixed	780956
9524	IP-Ber-0	42.52	-0.56	spain	1043946
9525	IP-Bis-0	42.49	0.54	spain	925349
9526	IP-Cab-3	41.54	2.39	spain	900990
9528	IP-Cal-0	40.94	-1.37	spain	963627
9529	IP-Cap-1	36.97	-3.36	admixed	939436
9530	IP-Car-1	38.25	-4.32	admixed	1089119
9531	IP-Cdc-3	41.21	-4.54	spain	995015
9532	IP-Cdo-0	42.23	-4.64	spain	786178
9533	IP-Cem-0	41.15	-4.32	relict	1004771
9534	IP-Cmo-3	40.05	-4.65	spain	842846
9535	IP-Coc-1	42.31	3.19	spain	1002767
9536	IP-Cor-0	40.83	-2	admixed	882161
9537	IP-Cum-1	38.07	-6.66	spain	973549
9539	IP-Deh-1	40.29	-6.67	spain	795035
9540	IP-Elb-0	41.81	2.34	spain	768389
9541	IP-Fue-2	38.26	-5.42	spain	1070906
9543	IP-Gra-0	36.77	-5.39	relict	1013194
9544	IP-Gua-1	39.4	-5.33	spain	911045
9545	IP-Her-12	39.4	-5.78	relict	979973
9547	IP-Hor-0	41.67	2.62	spain	814135
9548	IP-Hoy-0	40.4	-5	admixed	995677
9550	IP-Iso-4	43.05	-5.37	relict	845666
9552	IP-Lab-7	40.87	-4.5	admixed	1045684
9553	IP-Ldd-0	41.58	-4.71	spain	956882
9554	IP-Lso-0	38.86	-3.16	relict	942060
9556	IP-Men-2	39.66	-4.34	spain	984529
9559	IP-Mon-5	38.06	-4.38	admixed	818009
9561	IP-Mun-0	40.71	-5.04	admixed	930831
9565	IP-Orb-10	42.97	-1.23	admixed	953013
9568	IP-Pan-0	42.76	-0.23	spain	943056
9571	IP-Pro-0	43.28	-6.01	western_europe	893808
9574	IP-Rel-0	38.6	-2.7	relict	937614
9576	IP-Rev-0	40.86	-4.11	admixed	811764
9579	IP-San-10	38.33	-3.51	admixed	789997
9581	IP-Sdv-3	42.84	-5.12	admixed	806044
9585	IP-Svi-0	43.4	-7.39	western_europe	576479
9586	IP-Tam-0	41.03	-3.27	spain	656003
9588	IP-Tol-7	42.11	0.6	spain	895605
9589	IP-Tor-1	41.6	-2.83	spain	789517
