## Extended data Table 4 for "Centromeric origin of megabase-scale *Arabidopsis* interstitial telomeric repeat domains"

Accession_info						Telomeres				ITR-1		ITR-4		ITR_coordinates																				ITR_TEs
Accession	Publication	PCA	Ecotype_ID	Latitude	Longitude	Mean_telo_term	Median_telo_term	Std_telo_term	Mode_telo_term	ITR-1_total_len	ITR-1_type	ITR-4_total_len	ITR-4_type	Chr	Start	End	Len	Chr	Start	End	Len	Chr	Start	End	Len	Chr	Start	End	Len	Chr	Start	End	Len	N_ITR1	N_ITR4
11C1	Wlodzimierz et al., 2023	Eurasian	9503	55.89	-3.21	4022	4109	1094	4101	807000	B	37000	C	Chr1	16518000	17325000	807000	Chr4	4707000	4744000	37000													162	0
Abd-0	Lian et al., 2024	Europe	6986	57.15	-2.22	1983	2029	442	1779	968000	B	35000	C	Chr1	15792000	16760000	968000	Chr4	4411000	4446000	35000													111	0
ANGE-B-10	Wlodzimierz et al., 2023	Eurasian	na	43.91	1.66	2455	2461	547	2021	1093000	B	87000	C	Chr1	16970000	18063000	1093000	Chr4	4347000	4434000	87000													132	0
ANGE-B-2	Wlodzimierz et al., 2023	Eurasian	na	43.91	1.66	3658	3768	992	3765	1097000	B	92000	C	Chr1	17013000	18110000	1097000	Chr4	4210000	4302000	92000													117	0
Arb-0	Kang et al., 2023	Relict	na	31.42	-7.53	2911	2997	1101	2201	923000	B	32000	C	Chr1	18203000	19120000	917000	Chr1	19674000	19680000	6000	Chr4	4718000	4750000	32000									na	na
AUZE-A-5	Wlodzimierz et al., 2023	Eurasian	na	43.53	1.49	1867	1874	328	1876	164000	B	22000	C	Chr1	17096000	17260000	164000	Chr4	4947000	4969000	22000													33	0
BANI-C-1	Wlodzimierz et al., 2023	Eurasian	na	43.04	0.23	1796	1766	400	1459	1029000	B	47000	C	Chr1	17306000	18335000	1029000	Chr4	4398000	4445000	47000													104	1
BANI-C-12	Wlodzimierz et al., 2023	Eurasian	na	43.04	0.23	2573	2581	677	2888	967000	B	22000	C	Chr1	18424000	19391000	967000	Chr4	5409000	5431000	22000													126	4
BARA-C-3	Wlodzimierz et al., 2023	Eurasian	na	44.27	2.43	2296	2330	539	2287	614000	B	22000	C	Chr1	18405000	19010000	605000	Chr1	19826000	19835000	9000	Chr4	4642000	4664000	22000									72	0
BARA-C-5	Wlodzimierz et al., 2023	Eurasian	na	44.27	2.43	2468	2432	567	2192	1099000	B	59000	C	Chr1	17339000	17481000	142000	Chr1	17832000	18789000	957000	Chr4	3685000	3744000	59000									183	5
BARC-A-12	Wlodzimierz et al., 2023	Eurasian	na	43.36	0.39	1888	1912	427	1984	609000	B	102000	C	Chr1	19157000	19766000	609000	Chr4	4911000	5013000	102000													89	0
BARC-A-17	Wlodzimierz et al., 2023	Eurasian	na	43.36	0.39	1986	1979	361	2298	609000	B	103000	C	Chr1	19157000	19766000	609000	Chr4	4935000	5038000	103000													77	0
BELC-C-10	Wlodzimierz et al., 2023	Eurasian	na	44.39	2.34	2834	2883	682	2301	1051000	B	60000	C	Chr1	16080000	17123000	1043000	Chr1	17785000	17793000	8000	Chr4	4117000	4177000	60000									115	2
BELC-C-12	Wlodzimierz et al., 2023	Eurasian	na	44.39	2.34	2940	2936	615	2631	1052000	B	60000	C	Chr1	16077000	17120000	1043000	Chr1	17781000	17790000	9000	Chr4	4355000	4415000	60000									125	2
Belmonte-4-94	Kang et al., 2023	Non-Relict	na	42.12	12.48	2771	2895	917	3037	887000	B	23000	C	Chr1	17598000	17641000	43000	Chr1	17689000	18533000	844000	Chr4	4978000	5001000	23000									na	na
Bon-1	Wlodzimierz et al., 2023	Eurasian	9336	62.88	18.45	3515	3586	965	3399	941000	B	37000	C	Chr1	17766000	18707000	941000	Chr4	4539000	4576000	37000													97	0
Bor-1	Kang et al., 2023	Non-Relict	na	49.40	16.23	1749	1720	549	1539	1114000	B	61000	C	Chr1	17782000	17807000	25000	Chr1	17863000	18348000	485000	Chr1	18446000	19050000	604000	Chr4	3958000	4019000	61000					148	0
BROU-A-10	Wlodzimierz et al., 2023	Eurasian	na	44.00	2.62	2143	2165	429	1961	621000	B	22000	C	Chr1	17974000	18595000	621000	Chr4	4202000	4224000	22000													37	3
CAMA-C-2	Wlodzimierz et al., 2023	Eurasian	na	43.82	2.88	2708	2680	713	2015	507000	B	75000	C	Chr1	17472000	17974000	502000	Chr1	19055000	19060000	5000	Chr4	5641000	5716000	75000									66	0
CAMA-C-9	Wlodzimierz et al., 2023	Eurasian	na	43.82	2.88	2528	2513	579	2673	507000	B	75000	C	Chr1	17476000	17978000	502000	Chr1	19059000	19064000	5000	Chr4	5478000	5553000	75000									77	0
Col-0	Kang et al., 2023	Non-Relict	6909	38.30	-92.30	2312	2483	777	2845	487000	B	73000	C	Chr1	17118000	17605000	487000	Chr4	4150000	4223000	73000													na	na
Col-0	Naish et al., 2021	Eurasian	6909	52.73	15.24	2978	3160	980	3268	422837	B	68817	C	Chr1	17128985	17551822	422837	Chr4	3440759	3509576	68817													na	na
Cvi-0	Wlodzimierz et al., 2023	Non-Iberian relict	6911	15.11	-23.62	2988	3085	1317	654	823000	B	58000	C	Chr1	18805000	19628000	823000	Chr4	4541000	4599000	58000													87	1
Db-1	Lian et al., 2024	Europe	7419	50.28	8.36	2793	2933	1111	3281	1099000	B	68000	C	Chr1	18809000	19908000	1099000	Chr4	4763000	4831000	68000													99	0
Dog-4	Lian et al., 2024	Admix	na	38.30	42.22	3963	4016	1323	4420	902000	B	24000	C	Chr1	17991000	18649000	658000	Chr1	18697000	18941000	244000	Chr4	4693000	4717000	24000									82	2
Dra-2	Kang et al., 2023	Non-Relict	na	49.42	16.27	2444	2569	780	3070	1051000	B	58000	C	Chr1	19017000	20068000	1051000	Chr4	5315000	5373000	58000													na	na
DraIII-1	Wlodzimierz et al., 2023	Eurasian	8285	49.41	16.28	4329	4417	1022	4510	1021000	B	80000	C	Chr1	18903000	19924000	1021000	Chr4	4139000	4219000	80000													141	0
Edi-0	Lian et al., 2024	Europe	7111	55.96	-3.19	3703	3793	1074	3616	1033000	B	27000	C	Chr1	17192000	18225000	1033000	Chr4	5194000	5221000	27000													132	2
Elh-2	Lian et al., 2024	Africa	na	31.47	-7.41	2351	2352	661	2421	762000	B	29000	C	Chr1	18853000	19615000	762000	Chr4	4403000	4432000	29000													71	6
Elk-1	Kang et al., 2023	Relict	na	32.54	-6.02	2142	2290	651	2662	1042000	B	49000	C	Chr1	18649000	19691000	1042000	Chr4	4833000	4882000	49000													na	na
Est-0	Lian et al., 2024	Europe	na	59.45	24.76	2947	2892	1178	1825	1088000	B	971000	Complex	Chr1	16955000	18043000	1088000	Chr4	4385000	4484000	99000	Chr4	4729000	4837000	108000	Chr4	4889000	5318000	429000	Chr4	5373000	5708000	335000	145	175
Ey15-2	Rabanal et al., 2022	Eurasian	9994	48.43	8.77	2774	2751	949	2773	1092000	B	47000	C	Chr1	18146000	19238000	1092000	Chr4	4689000	4736000	47000													49	0
FERR-A-12	Wlodzimierz et al., 2023	Eurasian	na	43.66	2.44	2280	2314	586	2325	1048000	B	108000	C	Chr1	16363000	17402000	1039000	Chr1	18081000	18090000	9000	Chr4	4915000	5023000	108000									114	7
FERR-A-8	Wlodzimierz et al., 2023	Eurasian	na	43.66	2.44	2576	2602	548	2488	163000	B	83000	C	Chr1	17285000	17448000	163000	Chr4	5127000	5210000	83000													34	0
GAIL-B-11	Wlodzimierz et al., 2023	Eurasian	na	43.91	1.90	2140	2145	509	2390	1050000	B	62000	C	Chr1	16288000	17338000	1050000	Chr4	3831000	3893000	62000													114	3
Geg-14	Lian et al., 2024	Asia	na	40.14	44.82	3901	4064	1278	4631	863000	B	93000	C	Chr1	16579000	17442000	863000	Chr4	4089000	4182000	93000													99	5
Got-22	Kang et al., 2023	Non-Relict	6920	51.53	9.94	2119	2301	756	2129	1091000	B	44000	C	Chr1	17168000	18259000	1091000	Chr4	4624000	4668000	44000													126	0
Hiroshima	Lian et al., 2024	Asia	na	34.51	133.36	2652	2778	858	3281	1129000	B	41000	C	Chr1	17038000	17115000	77000	Chr1	17267000	18319000	1052000	Chr4	5094000	5135000	41000									88	0
HR-10	Wlodzimierz et al., 2023	Eurasian	6923	51.41	-0.64	1949	1935	402	1887	969000	B	39000	C	Chr1	15767000	16736000	969000	Chr4	3715000	3754000	39000													123	1
Hs-0	Kang et al., 2023	Non-Relict	7162	52.24	9.44	3467	3612	1544	2600	951000	B	0	X	Chr1	17594000	18545000	951000																	107	0
Iasi-1	Wlodzimierz et al., 2023	Eurasian	9744	47.16	27.59	2833	2937	675	3557	1137000	B	52000	C	Chr1	16487000	17619000	1132000	Chr1	18407000	18412000	5000	Chr4	4973000	5025000	52000									129	0
Ice-1	Lian et al., 2024	Europe	na	64.92	-18.48	2100	2184	535	2076	1259000	B	56000	C	Chr1	18000000	19259000	1259000	Chr4	5613000	5669000	56000													na	na
IP-Alo-0	Wlodzimierz et al., 2023	Iberian non-relict	9506	40.11	-7.48	3445	3506	884	3411	280000	A	47000	C	Chr1	17536000	17816000	280000	Chr4	4573000	4620000	47000													47	0
IP-Alo-19	Wlodzimierz et al., 2023	Iberian relict	na	40.11	-7.48	2736	2839	629	2671	794000	B	45000	C	Chr1	16895000	17689000	794000	Chr4	3884000	3929000	45000													127	0
IP-Bus-0	Wlodzimierz et al., 2023	Iberian non-relict	9830	36.97	-3.28	4146	4285	1153	3860	1049000	B	63000	C	Chr1	17037000	18086000	1049000	Chr4	4057000	4120000	63000													125	3
IP-Cas-0	Wlodzimierz et al., 2023	Iberian non-relict	9831	38.53	-3.39	3100	3090	1228	1978	405000	A	22000	C	Chr1	16765000	17170000	405000	Chr4	5325000	5347000	22000													62	4
IP-Cas-6	Wlodzimierz et al., 2023	Iberian relict	na	38.53	-3.39	3613	3723	807	4237	663000	A	269000	B	Chr1	17781000	18444000	663000	Chr4	4604000	4873000	269000													58	40
IP-Cat-0	Wlodzimierz et al., 2023	Iberian relict	9832	40.54	-3.69	2497	2451	739	2322	20000	B	516000	B	Chr1	18440000	18460000	20000	Chr4	4550000	5066000	516000													0	35
IP-Evs-0	Wlodzimierz et al., 2023	Iberian non-relict	9845	40.48	-3.96	3293	3378	927	2233	953000	B	105000	C	Chr1	16751000	17214000	463000	Chr1	17278000	17303000	25000	Chr1	17535000	18000000	465000	Chr4	5282000	5387000	105000					112	10
IP-Evs-12	Wlodzimierz et al., 2023	Iberian non-relict	na	40.48	-3.96	2608	2582	642	2495	589000	B	106000	C	Chr1	17885000	18466000	581000	Chr1	19251000	19259000	8000	Chr4	4958000	5064000	106000									89	4
IP-Fel-2	Wlodzimierz et al., 2023	Eurasian	9847	43.31	-5.70	7342	7479	2470	7081	1078000	B	102000	C	Chr1	15652000	16730000	1078000	Chr4	4006000	4108000	102000													121	0
IP-Hom-0	Wlodzimierz et al., 2023	Iberian relict	na	40.82	-1.69	4292	4326	1164	5445	493000	A	433000	B	Chr1	19508000	19993000	485000	Chr1	20057000	20065000	8000	Chr4	5696000	6129000	433000									na	na
IP-Hum-4	Wlodzimierz et al., 2023	Eurasian	na	42.23	-3.69	3179	3189	810	3664	766000	B	68000	C	Chr1	17912000	17933000	21000	Chr1	17992000	18724000	732000	Chr1	19390000	19395000	5000	Chr1	19656000	19664000	8000	Chr4	3493000	3561000	68000	73	0
IP-Ini-0	Wlodzimierz et al., 2023	Iberian non-relict	9852	40.46	-3.75	2689	2719	635	2789	581000	B	18000	C	Chr1	17900000	18481000	581000	Chr4	3744000	3762000	18000													71	2
IP-Lor-16	Wlodzimierz et al., 2023	Iberian relict	na	38.86	-0.26	3122	3162	806	2323	520000	A	401000	B	Chr1	16658000	17170000	512000	Chr1	17234000	17242000	8000	Chr4	5412000	5813000	401000									33	39
IP-Mdc-14	Wlodzimierz et al., 2023	Iberian non-relict	na	38.87	-3.53	3314	3349	869	3489	483000	A	112000	C	Chr1	18307000	18790000	483000	Chr4	4480000	4592000	112000													21	0
IP-Med-0	Wlodzimierz et al., 2023	Iberian relict	na	42.46	-6.77	3414	3299	1096	3602	929000	B	418000	B+C	Chr1	17787000	18710000	923000	Chr1	19319000	19325000	6000	Chr4	4924000	4962000	38000	Chr4	5249000	5629000	380000					121	44
IP-Med-3	Wlodzimierz et al., 2023	Iberian non-relict	na	42.46	-6.77	3029	2973	742	2973	466000	B	77000	C	Chr1	18883000	19340000	457000	Chr1	19389000	19398000	9000	Chr4	6410000	6487000	77000									53	4
IP-Met-6	Wlodzimierz et al., 2023	Iberian non-relict	na	40.26	-4.15	2831	2984	671	2767	416000	B	20000	C	Chr1	16488000	16896000	408000	Chr1	16960000	16968000	8000	Chr4	5235000	5255000	20000									33	3
IP-Mos-5	Wlodzimierz et al., 2023	Iberian non-relict	na	40.04	-7.11	2505	2482	513	2302	986000	B	85000	C	Chr1	16654000	17640000	986000	Chr4	5126000	5211000	85000													na	na
IP-Mos-9	Wlodzimierz et al., 2023	Iberian relict	na	40.04	-7.11	3015	2966	831	2673	586000	A	560000	Complex	Chr1	19012000	19562000	550000	Chr1	19712000	19748000	36000	Chr4	3315000	3843000	528000	Chr4	4077000	4109000	32000					43	99
IP-Per-0	Wlodzimierz et al., 2023	Iberian relict	9879	37.60	-1.12	2289	2303	616	1891	686000	A	337000	B+C	Chr1	17886000	18535000	649000	Chr1	18689000	18703000	14000	Chr1	18805000	18828000	23000	Chr4	5672000	5704000	32000	Chr4	6007000	6312000	305000	65	30
IP-Piq-0	Wlodzimierz et al., 2023	Eurasian	9883	42.10	-2.56	1810	1833	398	1951	534000	B	29000	C	Chr1	18082000	18599000	517000	Chr1	18762000	18770000	8000	Chr1	18919000	18928000	9000	Chr4	4742000	4771000	29000					51	1
IP-San-9	Wlodzimierz et al., 2023	Iberian relict	na	38.33	-3.51	4475	4463	1166	4420	315000	A	153000	B+C	Chr1	17461000	17767000	306000	Chr1	17817000	17826000	9000	Chr4	4192000	4228000	36000	Chr4	4536000	4653000	117000					37	8
Ishikawa	Lian et al., 2024	Asia	na	36.66	136.65	2737	2840	807	2990	1136000	B	40000	C	Chr1	17017000	17095000	78000	Chr1	17246000	18304000	1058000	Chr4	4629000	4669000	40000									na	na
Kas-1	Lian et al., 2024	Asia	7183	34.20	76.83	2884	3048	1044	3840	577000	B	25000	C	Chr1	17215000	17792000	577000	Chr4	4884000	4909000	25000													84	0
Kelsterbach-2	Kang et al., 2023	Non-Relict	na	50.07	8.53	2796	3076	1092	3509	972000	B	73000	C	Chr1	17171000	18143000	972000	Chr4	3995000	4068000	73000													115	0
Kew-1	Wlodzimierz et al., 2023	Eurasian	na	51.48	-0.29	na	na	na	na	1093000	B	37000	C	Chr1	17217000	18310000	1093000	Chr4	4991000	5028000	37000													na	na
Kondara	Kang et al., 2023	Non-Relict	6929	38.48	68.49	3076	3293	1158	3372	697000	B	35000	C	Chr1	17094000	17791000	697000	Chr4	4009000	4044000	35000													63	1
Kyr-1	Lian et al., 2024	Asia	na	40.05	72.60	2767	2828	916	2696	868000	B	40000	C	Chr1	17324000	17362000	38000	Chr1	17592000	18422000	830000	Chr4	4295000	4335000	40000									128
LACR-C-14	Wlodzimierz et al., 2023	Eurasian	na	43.00	1.08	2599	2581	631	2925	593000	B	22000	C	Chr1	18311000	18904000	593000	Chr4	4753000	4775000	22000													74	0
Ler-0	Wlodzimierz et al., 2023	Eurasian	7213	52.73	15.24	3147	3228	910	3277	1043000	B	39000	C	Chr1	16547000	17590000	1043000	Chr4	4647000	4686000	39000													120	2
LI-OF-095	Kang et al., 2023	Non-Relict	na	40.94	-72.86	2805	3013	982	3252	1021000	B	87000	C	Chr1	16895000	17893000	998000	Chr1	18575000	18598000	23000	Chr4	4364000	4451000	87000									115	0
LL-0	Kang et al., 2023	Non-Relict	6933	41.59	2.49	2849	3066	972	3616	705000	B	47000	C	Chr1	18340000	19045000	705000	Chr4	4286000	4333000	47000													101	1
Mammo-1	Kang et al., 2023	Non-Relict	9964	38.36	16.23	2151	2225	893	2894	735000	B	76000	C	Chr1	15561000	16296000	735000	Chr4	3632000	3708000	76000													na	na
Meh-0	Kang et al., 2023	Relict	na	33.96	-4.05	2561	2643	1043	2714	940000	B	77000	C	Chr1	17706000	18646000	940000	Chr4	4706000	4783000	77000													na	na
MERE-A-13	Wlodzimierz et al., 2023	Eurasian	na	42.66	1.84	2573	2553	608	2081	591000	B	88000	C	Chr1	18763000	19354000	591000	Chr4	5248000	5336000	88000													95	1
Mh-0	Lian et al., 2024	Europe	7255	52.24	21.01	5920	5535	3289	7948	958000	B	70000	C	Chr1	17504000	18462000	958000	Chr4	4232000	4302000	70000													115	0
MONTM-B-16	Wlodzimierz et al., 2023	Eurasian	na	42.86	0.60	2260	2271	483	2473	1084000	B	50000	C	Chr1	18421000	19505000	1084000	Chr4	4813000	4863000	50000													128	0
MONTM-B-7	Wlodzimierz et al., 2023	Eurasian	na	42.86	0.60	2504	2450	634	2228	877000	B	49000	C	Chr1	17544000	18412000	868000	Chr1	19175000	19184000	9000	Chr4	4916000	4965000	49000									91	0
Mr-0	Lian et al., 2024	Africa	na	37.17	14.77	4180	4302	1285	4148	875000	B	63000	C	Chr1	18572000	19447000	875000	Chr4	4268000	4331000	63000													na	na
Ms-0	Kang et al., 2023	Non-Relict	6938	55.75	37.63	2353	2538	892	3811	830000	B	50000	C	Chr1	17483000	18313000	830000	Chr4	3874000	3924000	50000													119	0
Ms-0	Lian et al., 2024	Asia	6938	55.78	37.62	3161	3273	878	2352	629000	B	37000	C	Chr1	17250000	17827000	577000	Chr4	2257000	2269000	12000	Chr4	4698000	4723000	25000	Chr1	15830000	15882000	52000					70	0
N13	Lian et al., 2024	Asia	na	62.13	34.02	3061	3196	1004	2677	280000	B	47000	C	Chr1	16608000	16622000	14000	Chr1	17829000	18043000	214000	Chr4	4663000	4710000	47000									19	0
Nemrut-1	Lian et al., 2024	Admix	9993	38.64	42.24	2456	2638	778	2750	912000	B	25000	C	Chr1	17225000	18137000	912000	Chr4	5837000	5862000	25000													108	1
No-0	Lian et al., 2024	Europe	7273	51.07	13.30	3971	3997	1448	3731	1063000	B	107000	C	Chr1	18269000	19326000	1057000	Chr1	19978000	19984000	6000	Chr4	4483000	4590000	107000									97	0
Nov-02	Lian et al., 2024	Asia	na	51.75	80.83	2924	3124	1027	3691	826000	B	41000	C	Chr1	18367000	19193000	826000	Chr4	6118000	6159000	41000													82	0
Nz-1	Kang et al., 2023	Non-Relict	na	-37.79	175.28	2770	2923	917	2950	638000	B	44000	C	Chr1	16557000	17166000	609000	Chr1	17796000	17802000	6000	Chr1	18093000	18116000	23000	Chr4	4125000	4169000	44000					na	na
PREI-A-14	Wlodzimierz et al., 2023	Eurasian	na	43.72	0.62	2611	2620	593	2079	857000	B	22000	C	Chr1	17690000	18541000	851000	Chr1	19178000	19184000	6000	Chr4	4826000	4848000	22000									103	0
Pyl-1	Lian et al., 2024	Europe	na	47.19	4.04	2297	2327	664	2513	948000	B	48000	C	Chr1	17736000	18684000	948000	Chr4	5168000	5204000	36000	Chr4	10293000	10305000	12000									101	2
Qar-8a	Lian et al., 2024	Africa	9764	34.10	35.84	3002	3075	909	3482	693000	B	49000	C	Chr1	17605000	18298000	693000	Chr4	4704000	4753000	49000													97	2
Rabacal-1	Wlodzimierz et al., 2023	Non-Iberian relict	22005	32.75	-17.13	2891	2911	675	2488	907000	A	239000	B+C	Chr1	18586000	19493000	907000	Chr4	7018000	7040000	22000	Chr4	7363000	7580000	217000									53	35
Rab-R1	Lian et al., 2024	Madeira	na	32.75	-17.13	2761	2800	750	2627	906000	A	223000	B+C	Chr1	18302000	19208000	906000	Chr4	6697000	6716000	19000	Chr4	7053000	7257000	204000									41	37
RRS10	Lian et al., 2024	Europe	7515	41.56	-86.43	3114	3249	925	3191	1041000	B	71000	C	Chr1	17502000	18543000	1041000	Chr4	3823000	3894000	71000													121	0
Rubezhnoe-1	Lian et al., 2024	Asia	7323	50.47	30.52	1700	1731	399	1654	1224000	B	40000	C	Chr1	16983000	17198000	215000	Chr1	17245000	18254000	1009000	Chr4	4368000	4408000	40000									116	0
Sah-0	Lian et al., 2024	Africa	na	40.44	-3.70	3417	3398	1167	3493	500000	A	515000	B	Chr1	19926000	20419000	493000	Chr1	20476000	20483000	7000	Chr4	4832000	5347000	515000									40	46
SALE-A-10	Wlodzimierz et al., 2023	Eurasian	na	43.02	0.97	2675	2688	624	2659	861000	B	46000	C	Chr1	18419000	19280000	861000	Chr4	4138000	4184000	46000													96	6
SALE-A-17	Wlodzimierz et al., 2023	Eurasian	na	43.02	0.97	2658	2638	568	2824	861000	B	47000	C	Chr1	18455000	19316000	861000	Chr4	4104000	4151000	47000	Chr1	19521000	20487000	966000									135	8
Sf-2	Lian et al., 2024	Europe	7328	41.78	3.03	4051	4387	1271	5263	966000	B	72000	C	Chr1	19521000	20487000	966000	Chr4	4583000	4655000	72000													87	1
Sij-2	Kang et al., 2023	Non-Relict	10009	41.45	70.05	2082	2082	546	2082	821000	B	42000	C	Chr1	17415000	18236000	821000	Chr4	4363000	4405000	42000													na	na
Stw-0	Lian et al., 2024	Europe	8387	52.84	36.92	2415	2477	795	2869	1119000	B	24000	C	Chr1	17866000	17890000	24000	Chr1	17948000	18434000	486000	Chr1	18539000	19148000	609000	Chr4	4337000	4361000	24000					112	2
Sus-1	Lian et al., 2024	Asia	7347	42.19	73.41	2359	2450	658	2760	966000	B	40000	C	Chr1	16963000	17929000	966000	Chr4	6238000	6278000	40000													81	0
T850	Wlodzimierz et al., 2023	Eurasian	6137	55.94	13.56	1089	1102	310	882	659000	B	72000	C	Chr1	17834000	18487000	653000	Chr1	19275000	19281000	6000	Chr4	4081000	4153000	72000									102	5
Tanz-1	Wlodzimierz et al., 2023	Non-Iberian relict	10024	-2.87	36.21	2562	2505	626	2150	819000	B	22000	C	Chr1	20876000	21695000	819000	Chr4	4988000	5010000	22000													na	na
Taz-0	Lian et al., 2024	Africa	na	34.09	-4.10	3885	3902	1612	5820	715000	B	65000	C	Chr1	18378000	19093000	715000	Chr4	3805000	3870000	65000													65	0
Tibet-0	Kang et al., 2023	Relict	na	29.69	91.19	3379	3531	1473	3327	797000	B	11000	C	Chr1	18756000	19553000	797000	Chr4	5349000	5360000	11000													77	0
TueSB30-3	Kang et al., 2023	Non-Relict	9999	48.53	9.06	2117	2201	682	2201	1053000	B	61000	C	Chr1	18177000	19230000	1053000	Chr4	4266000	4327000	61000													124	0
Tul-0	Lian et al., 2024	Europe	7377	43.27	-85.26	3242	3282	877	3712	1041000	B	71000	C	Chr1	17520000	18561000	1041000	Chr4	3808000	3879000	71000													158	0
Valsi-1	Lian et al., 2024	Europe	9969	40.18	16.45	2503	2586	785	2978	540000	B	55000	C	Chr1	18204000	18724000	520000	Chr1	18771000	18791000	20000	Chr4	4851000	4906000	55000									49	0
ws-4	Lian et al., 2024	Europe	na	53.92	27.57	4813	5049	1924	5459	1057000	B	24000	C	Chr1	18855000	19912000	1057000	Chr4	3869000	3893000	24000													93	1
Yilong-0	Kang et al., 2023	Non-Relict	na	31.56	106.71	3194	3272	942	3646	834000	B	42000	C	Chr1	17454000	18288000	834000	Chr4	5247000	5289000	42000													109	0
Zin9	Lian et al., 2024	Africa	na	35.45	-5.43	2430	2584	743	2301	475000	A	55000	C	Chr1	19407000	19875000	468000	Chr1	19945000	19952000	7000	Chr4	5276000	5331000	55000									34	0
Col-0_TAIR10	TAIR (GenBank: CP002684.1)	Reference_accession	6909	na	na	na	na	na	na	348115	B	68807	C	Chr1	15087594	15435709	348115	Chr4	3194431	3263238	68807													na	na
Col-0_Col-CEN	Naish et al., 2021 (1)	Reference_accession	6909	na	na	2978	3160	980	3268	422837	B	68817	C	Chr1	17128985	17551822	422837	Chr4	3440759	3509576	68817													44	0
Col-0_Col-PEK	Hou et al., 2022 (58)	Reference_accession	6909	na	na	2312	2483	777	2845	484463	B	68809	C	Chr1	17119086	17603549	484463	Chr4	4152355	4221164	68809													na	na
Col-0_Col-XJTU	Wang et al., 2021 (59)	Reference_accession	6909	na	na	na	na	na	na	484462	B	68808	C	Chr1	17151176	17635638	484462	Chr4	4135402	4204210	68808													na	na
Col-0_Col-CC	Arabidopsis Thaliana Reference Genome Assembly Consortium (GenBank: GCA_028009825.2)	Reference_accession	6909	na	na	1784	1889	738	2209	484370	B	68809	C	Chr1	17128775	17613145	484370	Chr4	7630025	7698834	68809													48	0
